# NASA GeneLab RNA-Seq Consensus Pipeline: Standardized Processing of Short-Read RNA-Seq Data

**DOI:** 10.1101/2020.11.06.371724

**Authors:** Eliah G. Overbey, Amanda M. Saravia-Butler, Zhe Zhang, Komal S. Rathi, Homer Fogle, Willian A. da Silveira, Richard J. Barker, Joseph J. Bass, Afshin Beheshti, Daniel C. Berrios, Elizabeth A. Blaber, Egle Cekanaviciute, Helio A. Costa, Laurence B. Davin, Kathleen M. Fisch, Samrawit G. Gebre, Matthew Geniza, Rachel Gilbert, Simon Gilroy, Gary Hardiman, Raúl Herranz, Yared H. Kidane, Colin P.S. Kruse, Michael D. Lee, Ted Liefeld, Norman G. Lewis, J. Tyson McDonald, Robert Meller, Tejaswini Mishra, Imara Y. Perera, Shayoni Ray, Sigrid S. Reinsch, Sara Brin Rosenthal, Michael Strong, Nathaniel J Szewczyk, Candice G.T. Tahimic, Deanne M. Taylor, Joshua P. Vandenbrink, Alicia Villacampa, Silvio Weging, Chris Wolverton, Sarah E. Wyatt, Luis Zea, Sylvain V. Costes, Jonathan M. Galazka

**Affiliations:** Department of Genome Sciences, University of Washington, Seattle, WA, 98195, USA; Logyx, LLC, Mountain View, CA 94043, USA; Space Biosciences Division, NASA Ames Research Center, Moffett Field, CA 94035, USA; Department of Biomedical and Health Informatics, The Children’s Hospital of Philadelphia, University of Pennsylvania, Philadelphia, 19104, USA; The Bionetics Corporation, NASA Ames Research Center; Moffett Field, CA, 94035, USA; Institute for Global Food Security (IGFS) & School of Biological Sciences Queen’s University Belfast, UK; Department of Botany, University of Wisconsin, Madison, WI, 53706, USA; MRC Versus Arthritis Centre for Musculoskeletal Ageing Research, Royal Derby Hospital, University of Nottingham & National Institute for Health Research Nottingham Biomedical Research Centre, Derby, DE22 3DT, UK; Center for Biotechnology and Interdisciplinary Studies, Department of Biomedical Engineering, Rensselaer Polytechnic Institute, Troy, NY 12180, USA; Departments of Pathology, and of Biomedical Data Science, Stanford University School of Medicine, Stanford, CA, 94305, USA; Institute of Biological Chemistry, Washington State University, Pullman, WA, 99164, USA; Center for Computational Biology & Bioinformatics, Department of Medicine, University of California, San Diego, La Jolla, CA, 92037, USA; Phylos Bioscience, Portland, OR, 97214, USA; NASA Postdoctoral Program, Universities Space Research Association, NASA Ames Research Center, Moffett Field, CA, 94035, USA; Medical University of South Carolina, Charleston, SC, USA; Centro de Investigaciones Biológicas Margarita Salas (CSIC), Ramiro de Maeztu 9, 28040, Madrid, Spain; Center for Pediatric Bone Biology and Translational Research, Texas Scottish Rite Hospital for Children, 2222 Welborn St., Dallas, TX, 75219, USA; Los Alamos National Laboratory, Bioscience Division, Los Alamos, NM, 87545, USA; Exobiology Branch, NASA Ames Research Center, Mountain View, CA, 94035, USA; Blue Marble Space Institute of Science, Seattle, WA, 98154, USA; Department of Medicine, University of California San Diego, San Diego, CA, USA, 92093; Department of Radiation Medicine, Georgetown University Medical Center, Washington, DC, 20007, USA; Department of Neurobiology and Pharmacology, Morehouse School of Medicine, Atlanta, GA, 30310, USA; Department of Genetics, Stanford University School of Medicine, Stanford, CA, 94305, USA; Department of Plant and Microbial Biology, North Carolina State University, Raleigh NC, 27695; NGM Biopharmaceuticals, South San Francisco, CA, 94080, USA; National Jewish Health, Center for Genes, Environment, and Health, 1400 Jackson Street, Denver, CO, 80206, USA; Ohio Musculoskeletal and Neurological Institute and Department of Biomedical Sciences, Ohio University, Athens, OH, 43147, USA; Department of Biology, University of North Florida, Jacksonville, Florida, 32224, USA; Department of Biomedical and Health Informatics, Children’s Hospital of Philadelphia and the Department of Pediatrics, Perelman School of Medicine, University of Pennsylvania, Philadelphia, 19104, USA; Department of Biology, Louisiana Tech University, Ruston, LA, 71272, USA; Institute of Computer Science, Martin-Luther University Halle-Wittenberg, Von-Seckendorff-Platz 1, Halle, 06120, Germany; Department of Botany and Microbiology, Ohio Wesleyan University, Delaware, OH, USA; Department of Environmental and Plant Biology, Ohio University, Athens, OH, 45701, USA; Interdisciplinary Program in Molecular and Cellular Biology, Ohio University, Athens, OH, 45701, USA; BioServe Space Technologies, Aerospace Engineering Sciences Department, University of Colorado Boulder. 80303 USA; KBR, NASA Ames Research Center; Moffett Field, CA, 94035, USA; Stanley Center for Psychiatric Research, Broad Institute of MIT and Harvard, Cambridge, MA, 02142, USA; USRA/NASA Ames Research Center, Moffett Field, CA, 94035, USA

## Abstract

With the development of transcriptomic technologies, we are able to quantify precise changes in gene expression profiles from astronauts and other organisms exposed to spaceflight. Members of NASA GeneLab and GeneLab-associated analysis working groups (AWGs) have developed a consensus pipeline for analyzing short-read RNA-sequencing data from spaceflight-associated experiments. The pipeline includes quality control, read trimming, mapping, and gene quantification steps, culminating in the detection of differentially expressed genes. This data analysis pipeline and the results of its execution using data submitted to GeneLab are now all publicly available through the GeneLab database. We present here the full details and rationale for the construction of this pipeline in order to promote transparency, reproducibility and reusability of pipeline data, to provide a template for data processing of future spaceflight-relevant datasets, and to encourage cross-analysis of data from other databases with the data available in GeneLab.
