## Supplemental Table 3 for "NASA GeneLab RNA-Seq Consensus Pipeline: Standardized Processing of Short-Read RNA-Seq Data"

### Sheet: Supplemental Table 3 - Organism
name	species	taxon	annotations
HUMAN	Homo sapiens	9606	org.Hs.eg.db
MOUSE	Mus musculus	10090	org.Mm.eg.db
RAT	Rattus norvegicus	10116	org.Rn.eg.db
ZEBRAFISH	Danio rerio	7955	org.Dr.eg.db
FLY	Drosophila melanogaster	7227	org.Dm.eg.db
WORM	Caenorhabditis elegans	6239	org.Ce.eg.db
YEAST	Saccharomyces cerevisiae (strain ATCC 204508 / S288c)	559292	org.Sc.sgd.db
ARABIDOPSIS	Arabidopsis thaliana	3702	org.At.tair.db
ECOLI	Escherichia coli (strain K12)	83333	org.EcK12.eg.db
BACSU	Bacillus subtilis (strain 168)	224308	*org.Bsubtilis.eg.db
*Since there is no publicly available annotation package that contains ensebml IDs, the `makeOrgPackageFromNCBI` function of the AnnotationForge Bioconductor Package was used to create an annotation package for Bacillus subtilis. The exact script used to create this package along with the package created for GeneLab datasets involving Bacillus subtilis are provided in the GitHub repository (https…
