## Supplemental Table 5 for "NASA GeneLab RNA-Seq Consensus Pipeline: Standardized Processing of Short-Read RNA-Seq Data"

### Sheet: Supplemental Table 5
GLDS-168
Mmus_C57-6J_LVR_RR1_FLT_wERCC_Rep1_M25
Mmus_C57-6J_LVR_RR1_FLT_wERCC_Rep2_M26
Mmus_C57-6J_LVR_RR1_FLT_wERCC_Rep3_M28
Mmus_C57-6J_LVR_RR1_FLT_wERCC_Rep4_M29
Mmus_C57-6J_LVR_RR1_FLT_wERCC_Rep5_M30
Mmus_C57-6J_LVR_RR1_GC_wERCC_Rep1_M36
Mmus_C57-6J_LVR_RR1_GC_wERCC_Rep2_M37
Mmus_C57-6J_LVR_RR1_GC_wERCC_Rep3_M38
Mmus_C57-6J_LVR_RR1_GC_wERCC_Rep4_M39
Mmus_C57-6J_LVR_RR1_GC_wERCC_Rep5_M40
GLDS-245
Mmus_C57-6T_LVR_FLT_ISS-T_Rep1_F5
Mmus_C57-6T_LVR_FLT_ISS-T_Rep2_F8
Mmus_C57-6T_LVR_FLT_ISS-T_Rep3_F9
Mmus_C57-6T_LVR_FLT_ISS-T_Rep4_F10
Mmus_C57-6T_LVR_FLT_ISS-T_Rep5_F7
Mmus_C57-6T_LVR_FLT_ISS-T_Rep6_F1
Mmus_C57-6T_LVR_FLT_ISS-T_Rep7_F2
Mmus_C57-6T_LVR_FLT_ISS-T_Rep8_F3
Mmus_C57-6T_LVR_FLT_ISS-T_Rep9_F4
Mmus_C57-6T_LVR_FLT_ISS-T_Rep10_F6
Mmus_C57-6T_LVR_GC_ISS-T_Rep1_G4
Mmus_C57-6T_LVR_GC_ISS-T_Rep2_G9
Mmus_C57-6T_LVR_GC_ISS-T_Rep3_G10
Mmus_C57-6T_LVR_GC_ISS-T_Rep4_G7
Mmus_C57-6T_LVR_GC_ISS-T_Rep5_G8
Mmus_C57-6T_LVR_GC_ISS-T_Rep6_G1
Mmus_C57-6T_LVR_GC_ISS-T_Rep7_G2
Mmus_C57-6T_LVR_GC_ISS-T_Rep8_G3
Mmus_C57-6T_LVR_GC_ISS-T_Rep9_G5
Mmus_C57-6T_LVR_GC_ISS-T_Rep10_G6
