## Supplemental Table 2 for "NASA GeneLab RNA-Seq Consensus Pipeline: Standardized Processing of Short-Read RNA-Seq Data"

### Sheet: Sheet1
GeneLab RNAseq Reference Genome and Annotation Files
Organism	Genome / Annotation Files Used
Arabidopsis thaliana	Ensembl Plants release 44
	Genome file:
	ftp://ftp.ensemblgenomes.org/pub/plants/release-44/fasta/arabidopsis_thaliana/dna/Arabidopsis_thaliana.TAIR10.dna.toplevel.fa.gz
	Annotation file:
	ftp://ftp.ensemblgenomes.org/pub/plants/release-44/gtf/arabidopsis_thaliana/Arabidopsis_thaliana.TAIR10.44.gtf.gz
Bacillus subtilis	Ensembl Bacteria release 46
	Genome file:
	ftp://ftp.ensemblgenomes.org/pub/bacteria/release-46/fasta/bacteria_0_collection/bacillus_subtilis_subsp_subtilis_str_168/dna/Bacillus_subtilis_subsp_subtilis_str_168.ASM904v1.dna.toplevel.fa.gz
	Annotation file:
	ftp://ftp.ensemblgenomes.org/pub/bacteria/release-46/gtf/bacteria_0_collection/bacillus_subtilis_subsp_subtilis_str_168/Bacillus_subtilis_subsp_subtilis_str_168.ASM904v1.46.gtf.gz
Brassica rapa	Ensembl Plants release 43
	Genome file:
	ftp://ftp.ensemblgenomes.org/pub/plants/release-43/fasta/brassica_rapa/dna/Brassica_rapa.Brapa_1.0.dna.toplevel.fa.gz
	Annotation file:
	ftp://ftp.ensemblgenomes.org/pub/plants/release-43/gtf/brassica_rapa/Brassica_rapa.Brapa_1.0.43.gtf.gz
Drosophila melanogaster	Ensembl release 98
	Genome file:
	ftp://ftp.ensembl.org/pub/release-98/fasta/drosophila_melanogaster/dna/Drosophila_melanogaster.BDGP6.22.dna.toplevel.fa.gz
	Annotation file:
	ftp://ftp.ensembl.org/pub/release-98/gtf/drosophila_melanogaster/Drosophila_melanogaster.BDGP6.22.98.gtf.gz
ERCC	Thermo Fisher
	Genome file:
	https://assets.thermofisher.com/TFS-Assets/LSG/manuals/ERCC92.zip
	(Note it’s the ERCC92.fa file in the zipped directory)
	Annotation file:
	https://assets.thermofisher.com/TFS-Assets/LSG/manuals/ERCC92.zip
	(Note it’s the ERCC92.gtf file in the zipped directory)
Escherichia coli	Ensembl Bacteria release 47
	Genome file:
	ftp://ftp.ensemblgenomes.org/pub/bacteria/release-47/fasta/bacteria_159_collection/escherichia_coli_gca_001284565/dna/Escherichia_coli_gca_001284565.7790_1_86.dna.toplevel.fa.gz
	Annotation file:
	ftp://ftp.ensemblgenomes.org/pub/bacteria/release-47/gtf/bacteria_159_collection/escherichia_coli_gca_001284565/Escherichia_coli_gca_001284565.7790_1_86.47.gtf.gz
Homo sapiens	Ensembl release 98
	Genome file:
	ftp://ftp.ensembl.org/pub/release-98/fasta/homo_sapiens/dna/Homo_sapiens.GRCh38.dna.primary_assembly.fa.gz
	Annotation file:
	ftp://ftp.ensembl.org/pub/release-98/gtf/homo_sapiens/Homo_sapiens.GRCh38.98.gtf.gz
Mus musculus	Ensembl release 96
	Genome file:
	ftp://ftp.ensembl.org/pub/release-96/fasta/mus_musculus/dna/Mus_musculus.GRCm38.dna.toplevel.fa.gz
	Annotation file:
	ftp://ftp.ensembl.org/pub/release-96/gtf/mus_musculus/Mus_musculus.GRCm38.96.gtf.gz
Mycobacterium marinum	Ensembl Bacteria release 47
	Genome file:
	ftp://ftp.ensemblgenomes.org/pub/bacteria/release-47/fasta/bacteria_8_collection/mycobacterium_marinum_m/dna/Mycobacterium_marinum_m.ASM1834v1.dna.toplevel.fa.gz
	Annotation file:
	ftp://ftp.ensemblgenomes.org/pub/bacteria/release-47/gtf/bacteria_8_collection/mycobacterium_marinum_m/Mycobacterium_marinum_m.ASM1834v1.47.gtf.gz
Oryzias latipes	Ensembl release 99
	Genome file:
	ftp://ftp.ensembl.org/pub/release-99/fasta/oryzias_latipes/dna/Oryzias_latipes.ASM223467v1.dna.toplevel.fa.gz
	Annotation file:
	ftp://ftp.ensembl.org/pub/release-99/gtf/oryzias_latipes/Oryzias_latipes.ASM223467v1.99.gtf.gz
