## Supplemental Table 1 for "NASA GeneLab RNA-Seq Consensus Pipeline: Standardized Processing of Short-Read RNA-Seq Data"

### Sheet: Sheet1
Organism	Method	Identifier	Study Name	Link
Mus Musculus	Spaceflight
		GLDS-47	Rodent Research-1 (RR1) National Lab Validation Flight: Mouse liver transcriptomic, proteomic, and epigenomic data	https://genelab-data.ndc.nasa.gov/genelab/accession/GLDS-47/
		GLDS-48	Rodent Research-1 (RR1) NASA Validation Flight: Mouse liver transcriptomic, proteomic, and epigenomic data	https://genelab-data.ndc.nasa.gov/genelab/accession/GLDS-48/
		GLDS-98	Rodent Research-1 (RR1) NASA Validation Flight: Mouse adrenal gland transcriptomic, proteomic, and epigenomic data	https://genelab-data.ndc.nasa.gov/genelab/accession/GLDS-98/
		GLDS-99	Rodent Research-1 (RR1) NASA Validation Flight: Mouse extensor digitorum longus muscle transcriptomic and epigenomic data	https://genelab-data.ndc.nasa.gov/genelab/accession/GLDS-99/
		GLDS-100	Rodent Research-1 (RR1) NASA Validation Flight: Mouse eye transcriptomic and epigenomic data	https://genelab-data.ndc.nasa.gov/genelab/accession/GLDS-100/
		GLDS-101	Rodent Research-1 (RR1) NASA Validation Flight: Mouse gastrocnemius muscle transcriptomic, proteomic, and epigenomic data	https://genelab-data.ndc.nasa.gov/genelab/accession/GLDS-101/
		GLDS-103	Rodent Research-1 (RR1) NASA Validation Flight: Mouse quadriceps muscle transcriptomic, proteomic, and epigenomic data	https://genelab-data.ndc.nasa.gov/genelab/accession/GLDS-103/
		GLDS-104	Rodent Research-1 (RR1) NASA Validation Flight: Mouse soleus muscle transcriptomic and epigenomic data	https://genelab-data.ndc.nasa.gov/genelab/accession/GLDS-104/
		GLDS-105	Rodent Research-1 (RR1) NASA Validation Flight: Mouse tibialis anterior muscle transcriptomic, proteomic, and epigenomic data	https://genelab-data.ndc.nasa.gov/genelab/accession/GLDS-105/
		GLDS-137	Rodent Research-3-CASIS: Mouse liver transcriptomic, proteomic, and epigenomic data	https://genelab-data.ndc.nasa.gov/genelab/accession/GLDS-137/
		GLDS-161	Rodent Research-3-CASIS: Mouse adrenal gland transcriptomic, proteomic, and epigenomic data	https://genelab-data.ndc.nasa.gov/genelab/accession/GLDS-161/
		GLDS-162	Rodent Research-3-CASIS: Mouse eye transcriptomic and proteomic data	https://genelab-data.ndc.nasa.gov/genelab/accession/GLDS-162/
		GLDS-163	Rodent Research-3-CASIS: Mouse kidney transcriptomic, proteomic, and epigenomic data	https://genelab-data.ndc.nasa.gov/genelab/accession/GLDS-163/
		GLDS-164	Effects of spaceflight on the immunoglobulin repertoire of unimmunized C57BL/6 mice	https://genelab-data.ndc.nasa.gov/genelab/accession/GLDS-164/
		GLDS-168	RR-1 and RR-3 mouse liver transcriptomics with and without ERCC control RNA spike-ins	https://genelab-data.ndc.nasa.gov/genelab/accession/GLDS-168/
		GLDS-173	STS-135: Mouse Liver Transcriptomics using RNA-Seq	https://genelab-data.ndc.nasa.gov/genelab/accession/GLDS-173/
		GLDS-194	Rodent Research-3-CASIS: Mouse retina transcriptomic data	https://genelab-data.ndc.nasa.gov/genelab/accession/GLDS-194/
		GLDS-238	Transcriptomic analysis of dorsal skin from mice flown on the MHU-2 mission	https://genelab-data.ndc.nasa.gov/genelab/accession/GLDS-238/
		GLDS-239	Transcriptomic analysis of femoral skin from mice flown on the MHU-2 mission	https://genelab-data.ndc.nasa.gov/genelab/accession/GLDS-239/
		GLDS-240	Transcriptional analysis of dorsal skin from mice flown on the RR-5 mission	https://genelab-data.ndc.nasa.gov/genelab/accession/GLDS-240/
		GLDS-241	Transcriptional analysis of femoral skin from mice flown on the RR-5 mission	https://genelab-data.ndc.nasa.gov/genelab/accession/GLDS-241/
		GLDS-242	Effect of spaceflight on liver from mice flown on the ISS for 33 days: transcriptional analysis	https://genelab-data.ndc.nasa.gov/genelab/accession/GLDS-242/
		GLDS-243	Transcriptional analysis of dorsal skin from mice flown on the RR-6 mission	https://genelab-data.ndc.nasa.gov/genelab/accession/GLDS-243/
		GLDS-244	Transcriptional analysis of thymus from mice flown on the RR-6 Mission	https://genelab-data.ndc.nasa.gov/genelab/accession/GLDS-244/
		GLDS-245	Transcriptional analysis of liver from mice flown on the RR-6 mission	https://genelab-data.ndc.nasa.gov/genelab/accession/GLDS-245/
		GLDS-246	Transcriptional analysis of spleen from mice flown on the RR-6 mission	https://genelab-data.ndc.nasa.gov/genelab/accession/GLDS-246/
		GLDS-247	Transcriptional analysis of colon from mice flown on the RR-6 mission	https://genelab-data.ndc.nasa.gov/genelab/accession/GLDS-247/
		GLDS-248	Transcriptional analysis of lung from mice flown on the RR-6 mission	https://genelab-data.ndc.nasa.gov/genelab/accession/GLDS-248/
		GLDS-253	Transcriptional analysis of kidneys from mice flown on the RR-7 mission	https://genelab-data.ndc.nasa.gov/genelab/accession/GLDS-253/
		GLDS-254	Transcriptional analysis of dorsal skin from mice flown on the RR-7 mission	https://genelab-data.ndc.nasa.gov/genelab/accession/GLDS-254/
		GLDS-255	Spaceflight influences gene expression, photoreceptor integrity, and oxidative stress-related damage in the murine retina	https://genelab-data.ndc.nasa.gov/genelab/accession/GLDS-255/
		GLDS-270	Spatially resolved transcriptional analysis of hearts from mice flown on the RR-3 mission	https://genelab-data.ndc.nasa.gov/genelab/accession/GLDS-270/
		GLDS-288	Transcriptome analysis of murine spleen in space	https://genelab-data.ndc.nasa.gov/genelab/accession/GLDS-288/
		GLDS-289	Impact of spaceflight on gene expression in the thymus	https://genelab-data.ndc.nasa.gov/genelab/accession/GLDS-289/
	Ground Study
		GLDS-49	Multi-omic investigations of mouse liver subjected to simulated spaceflight freezing and storage protocols	https://genelab-data.ndc.nasa.gov/genelab/accession/GLDS-49/
		GLDS-141	Validation of Methods to Assess the Immunoglobulin Gene Repertoire in Tissues Obtained from Mice on the International Space Station	https://genelab-data.ndc.nasa.gov/genelab/accession/GLDS-141/
		GLDS-201	Impact of Antiorthostatic Suspension on Mouse response to Tetanus Toxoid and CpG	https://genelab-data.ndc.nasa.gov/genelab/accession/GLDS-201/
		GLDS-202	Low dose (0.04 Gy) irradiation (LDR) and hindlimb unloading (HLU) microgravity in mice: brain transcriptomic and epigenomic data	https://genelab-data.ndc.nasa.gov/genelab/accession/GLDS-202/
		GLDS-203	Low dose (0.04 Gy) irradiation (LDR) and hindlimb unloading (HLU) microgravity in mice: retina transcriptomic and epigenomic data	https://genelab-data.ndc.nasa.gov/genelab/accession/GLDS-203/
		GLDS-211	Transcriptomic analysis of spleens from mice subjected to chronic low-dose radiation, hindlimb unloading or a combination of both	https://genelab-data.ndc.nasa.gov/genelab/accession/GLDS-211/
		GLDS-214	Impact of Antiorthostatic Suspension on Mouse response to Tetanus Toxoid and CpG: bone marrow transcriptomic data	https://genelab-data.ndc.nasa.gov/genelab/accession/GLDS-214/
		GLDS-235	Transcriptomic analysis of liver from mice subjected to simulated spaceflight euthanasia, freezing, and tissue preservation protocols	https://genelab-data.ndc.nasa.gov/genelab/accession/GLDS-235/
		GLDS-236	Transcriptomic analysis of quadriceps from mice subjected to simulated spaceflight euthanasia, freezing, and tissue preservation protocols	https://genelab-data.ndc.nasa.gov/genelab/accession/GLDS-236/
		GLDS-237	Transcriptomic analysis of skin from mice subjected to chronic low-dose radiation, hindlimb unloading or a combination of both	https://genelab-data.ndc.nasa.gov/genelab/accession/GLDS-237/
		GLDS-272	Transcriptional analysis of spleens from mice preserved with the Rapid Freeze hardware	https://genelab-data.ndc.nasa.gov/genelab/accession/GLDS-272/
		GLDS-273	Transcriptional analysis of livers from mice preserved with the Rapid Freeze hardware	https://genelab-data.ndc.nasa.gov/genelab/accession/GLDS-273/
		GLDS-274	Transcriptional analysis of soleus from mice preserved with the Rapid Freeze hardware	https://genelab-data.ndc.nasa.gov/genelab/accession/GLDS-274/
		GLDS-287	Murine TCR-beta repertoire sequencing	https://genelab-data.ndc.nasa.gov/genelab/accession/GLDS-287/
		GLDS-294	Efficient Identification of Multiple Pathways: RNA-Seq Analysis of Livers from 56Fe Ion Irradiated Mice	https://genelab-data.ndc.nasa.gov/genelab/accession/GLDS-294/
		GLDS-295	RNA-Seq transcriptome profiling of soleus from adult and aged mice following disuse muscle atrophy and recovery	https://genelab-data.ndc.nasa.gov/genelab/accession/GLDS-295/
		GLDS-308	Differential expression profiles of long non-coding RNAs during the mouse pronucleus stage under normal gravity and simulated microgravity	https://genelab-data.ndc.nasa.gov/genelab/accession/GLDS-308/
		GLDS-318	RNA seq of tumors derived from irradiated versus sham hosts transplanted with Trp53 null mammary tissue and fed either Control diet versus Caffeic Acid Phenethyl Ester (CAPE) diet	https://genelab-data.ndc.nasa.gov/genelab/accession/GLDS-318/
		GLDS-319	Muscle atrophy, osteoporosis prevention in hibernating mammals	https://genelab-data.ndc.nasa.gov/genelab/accession/GLDS-319/
		GLDS-322	Comparative RNA-Seq transcriptome analyses reveal dynamic time dependent effects of 56Fe, 16O, and 28Si irradiation on the induction of murine hepatocellular carcinoma	https://genelab-data.ndc.nasa.gov/genelab/accession/GLDS-322/
Homo sapiens	Spaceflight
		GLDS-258	Effects of Spaceflight on Human Induced Pluripotent Stem Cell-Derived Cardiomyocyte Structure and Function	https://genelab-data.ndc.nasa.gov/genelab/accession/GLDS-258/
	Ground Study
		GLDS-91	A study of gene expression influenced by simulated microgravity in human lymphoblastoid cells	https://genelab-data.ndc.nasa.gov/genelab/accession/GLDS-91/
		GLDS-127	Global gene expression profiles of cardiac progenitors differentiated from human pluripotent stem cells in 3D culture under simulated microgravity	https://genelab-data.ndc.nasa.gov/genelab/accession/GLDS-127/
Drosophila melanogaster	Spaceflight
		GLDS-96	The development of Drosophila melanogaster during space flight	https://genelab-data.ndc.nasa.gov/genelab/accession/GLDS-96/
		GLDS-207	Correlated Gene and Protein Expression in heads from Drosophila reared in microgravity	https://genelab-data.ndc.nasa.gov/genelab/accession/GLDS-207/
		GLDS-278	Spaceflight and simulated microgravity conditions increase virulence of Serratia marcescens in the Drosophila melanogaster infection model	https://genelab-data.ndc.nasa.gov/genelab/accession/GLDS-278/
	Ground Study
		GLDS-85	Transcriptomic response of Drosophila melanogaster pupae developed in hypergravity	https://genelab-data.ndc.nasa.gov/genelab/accession/GLDS-85/
Arabidopsis thaliana	Spaceflight
		GLDS-37	Comparison of the spaceflight transcriptome of four commonly used Arabidopsis thaliana ecotypes	https://genelab-data.ndc.nasa.gov/genelab/accession/GLDS-37/
		GLDS-38	Proteomics and Transcriptomics analysis of Arabidopsis Seedlings in Microgravity	https://genelab-data.ndc.nasa.gov/genelab/accession/GLDS-38/
		GLDS-120	Genetic Dissection of the Spaceflight Transcriptome Responses in Plants: are some responses unnecessary?	https://genelab-data.ndc.nasa.gov/genelab/accession/GLDS-120/
		GLDS-218	Characterization of Epigenetic Regulation in an Extraterrestrial Environment: The Arabidopsis Spaceflight Methylome [RNA-seq]	https://genelab-data.ndc.nasa.gov/genelab/accession/GLDS-218/
		GLDS-223	The effect of spaceflight on transgenic Arabidopsis plants with compromised signaling	https://genelab-data.ndc.nasa.gov/genelab/accession/GLDS-223/
		GLDS-251	RNAseq analysis of the response of Arabidopsis thaliana to fractional gravity under blue-light stimulation during spaceflight	https://genelab-data.ndc.nasa.gov/genelab/accession/GLDS-251/
	Ground Study
		GLDS-208	Comparative gene expression analysis in the Arabidopsis thaliana root apex using RNA-seq and microarray transcriptome profiles	https://genelab-data.ndc.nasa.gov/genelab/accession/GLDS-208/
Oryzias latipes	Spaceflight
		GLDS-83	Comparative Transcriptomic Analysis of Adult Medaka Tissues Sampled after Adaptation to a Space Environment	https://genelab-data.ndc.nasa.gov/genelab/accession/GLDS-83/
		GLDS-133	Medaka Osteoclast	https://genelab-data.ndc.nasa.gov/genelab/accession/GLDS-133/
Helix lucorum	Spaceflight
		GLDS-192	Adaptive changes in the vestibular system of land snail to a 30-day spaceflight and readaptation on return to Earth	https://genelab-data.ndc.nasa.gov/genelab/accession/GLDS-192/
Brassica rapa	Spaceflight
		GLDS-59	RNA-Seq transcriptome analysis of reactive oxygen species gene network in Mizuna plants grown in long-term space flight	https://genelab-data.ndc.nasa.gov/genelab/accession/GLDS-59/
Eruca vesicaria	Spaceflight
		GLDS-301	Eruca sativa Rocket Science RNA-seq	https://genelab-data.ndc.nasa.gov/genelab/accession/GLDS-301/
Euprymna scolopes	Ground Study
		GLDS-119	Effect of microgravity on an animal-bacteria symbiosis	https://genelab-data.ndc.nasa.gov/genelab/accession/GLDS-119/
Ceratopteris richardii	Ground Study
		GLDS-57	RNA-Seq analysis identifies potential modulators of gravity response in Ceratopteris spores: Evidence for modulation by calcium pumps and apyrase activity	https://genelab-data.ndc.nasa.gov/genelab/accession/GLDS-57/
Bacillus subtilis	Spaceflight
		GLDS-138	BRIC-23 GeneLab Process Verification Test: Bacillus subtilis transcriptomic, proteomic, and metabolomic data	https://genelab-data.ndc.nasa.gov/genelab/accession/GLDS-138/
		GLDS-185	BRIC-21 Bacillus subtilis transcriptome profile data	https://genelab-data.ndc.nasa.gov/genelab/accession/GLDS-185/
Escherichia coli	Spaceflight
		GLDS-95	A Molecular Genetic Basis Explaining Altered Bacterial Behavior in Space	https://genelab-data.ndc.nasa.gov/genelab/accession/GLDS-95/
