## Supplemental Table 4 for "NASA GeneLab RNA-Seq Consensus Pipeline: Standardized Processing of Short-Read RNA-Seq Data"

### Sheet: Sheet1
Program	Relevant Links
FastQC	https://www.bioinformatics.babraham.ac.uk/projects/fastqc/
MultiQC	https://multiqc.info/
Cutadapt	https://cutadapt.readthedocs.io/en/stable/
TrimGalore	https://www.bioinformatics.babraham.ac.uk/projects/trim_galore/
STAR	https://github.com/alexdobin/STAR
RSEM	https://github.com/deweylab/RSEM
Bioconductor	https://bioconductor.org
DESeq2	https://bioconductor.org/packages/release/bioc/html/DESeq2.html
tximport	https://bioconductor.org/packages/release/bioc/html/tximport.html
tidyverse	https://www.tidyverse.org
Risa	https://www.bioconductor.org/packages/release/bioc/html/Risa.html
STRINGdb	https://www.bioconductor.org/packages/release/bioc/html/STRINGdb.html
PANTHER.db	https://bioconductor.org/packages/release/data/annotation/html/PANTHER.db.html
org.Hs.eg.db	https://bioconductor.org/packages/release/data/annotation/html/org.Hs.eg.db.html
org.Mm.eg.db	https://bioconductor.org/packages/release/data/annotation/html/org.Mm.eg.db.html
org.Dm.eg.db	https://bioconductor.org/packages/release/data/annotation/html/org.Dm.eg.db.html
org.Ce.eg.db	https://bioconductor.org/packages/release/data/annotation/html/org.Ce.eg.db.html
org.At.tair.db	https://bioconductor.org/packages/release/data/annotation/html/org.At.tair.db.html
org.EcK12.eg.db	https://bioconductor.org/packages/release/data/annotation/html/org.EcK12.eg.db.html
org.Sc.sgd.db	https://bioconductor.org/packages/release/data/annotation/html/org.Sc.sgd.db.html
